# DrosoPhyla: genomic resources for drosophilid phylogeny and systematics

**DOI:** 10.1101/2021.03.23.436709

**Authors:** Cédric Finet, Victoria A. Kassner, Antonio B. Carvalho, Henry Chung, Jonathan P. Day, Stephanie Day, Emily K. Delaney, Francine C. De Ré, Héloïse D. Dufour, Eduardo Dupim, Hiroyuki F. Izumitani, Thaísa B. Gautério, Jessa Justen, Toru Katoh, Artyom Kopp, Shigeyuki Koshikawa, Ben Longdon, Elgion L. Loreto, Maria D. S. Nunes, Komal K. B. Raja, Mark Rebeiz, Michael G. Ritchie, Gayane Saakyan, Tanya Sneddon, Machiko Teramoto, Venera Tyukmaeva, Thyago Vanderlinde, Emily E. Wey, Thomas Werner, Thomas M. Williams, Lizandra J. Robe, Masanori J. Toda, Ferdinand Marlétaz

## Abstract

The vinegar fly *Drosophila melanogaster* is a pivotal model for invertebrate development, genetics, physiology, neuroscience, and disease. The whole family Drosophilidae, which contains over 4000 species, offers a plethora of cases for comparative and evolutionary studies. Despite a long history of phylogenetic inference, many relationships remain unresolved among the groups and genera in the Drosophilidae. To clarify these relationships, we first developed a set of new genomic markers and assembled a multilocus data set of 17 genes from 704 species of Drosophilidae. We then inferred well-supported group and species trees for this family. Additionally, we were able to determine the phylogenetic position of some previously unplaced species. These results establish a new framework for investigating the evolution of traits in fruit flies, as well as valuable resources for systematics.
