## Supplementary material for "DrosoPhyla: genomic resources for drosophilid phylogeny and systematics": Table S1

### Sheet: Feuil1
Name	Abbreviation	Group (composite)	Collection site
Apenthecia argentata	A. argentata	Gitonina	Cao et al. 2011
Acletoxenus indicus	A. indicus	Acletoxenina	Yu et al. 2011
Colocasiomyia alocasiae	C. alocasiae	Colocasiomyia	Okinawa, JAPAN
Chymomyza amoena	C. amoena	Chymomyza	Iron Mountain, Michigan, USA
Chymomyza bicolor	C. bicolor	Chymomyza
Chymomyza caudatula	C. caudatula	Chymomyza
Colocasiomyia colocasiae	C. colocasiae	Colocasiomyia
Chymomyza costata	C. costata	Chymomyza
Colocasiomyia cristata	C. cristata	Colocasiomyia
Colocasiomyia diconica	C. diconica	Colocasiomyia	Ulu Gombak, MALAYSIA
Chymomyza fuscimana	C. fuscimana	Chymomyza
Colocasiomyia gigantea	C. gigantea	Colocasiomyia	Bogor, West Java, INDONESIA
Colocasiomyia hailini	C. hailini	Colocasiomyia	Li et al. 2014
Colocasiomyia heterodonta	C. heterodonta	Colocasiomyia	Mount Gunder, West Java, INDONESIA
Collessia kirishimana	C. kirishimana	Collessia
Colocasiomyia longifilamentata	C. longifilamentata	Colocasiomyia	Li et al. 2014
Colocasiomyia longivalva	C. longivalva	Colocasiomyia	Li et al. 2014
Colocasiomyia nigricauda	C. nigricauda	Colocasiomyia	Poring, Sabah, MALAYSIA
Chymomyza obscuroides	C. obscuroides	Chymomyza	Hirai, Wakayama, JAPAN
Chymomyza pararufithorax	C. pararufithorax	Chymomyza	Okinawa, JAPAN
Chymomyza procnemis	C. procnemis	Chymomyza	Oahu, Hawaii, USA
Colocasiomyia rhaphidophorae	C. rhaphidophorae	Colocasiomyia	Li et al. 2014
Colocasiomyia scindapsae	C. scindapsae	Colocasiomyia	Mount Kinabalu, Sabah, MALAYSIA
Colocasiomyia sulawesiana	C. sulawesiana	Colocasiomyia	Li et al. 2014
Colocasiomyia xanthogaster	C. xanthogaster	Colocasiomyia	Mount Gunder, West Java, INDONESIA
Colocasiomyia xenalocasiae	C. xenalocasiae	Colocasiomyia	Okinawa, JAPAN
Colocasiomyia yini	C. yini	Colocasiomyia	Li et al. 2014
Drosophila acanthoptera	D. acanthoptera	nannoptera group	Oaxaca, MEXICO
Drosophila acutilabella	D. acutilabella	cardini group	Stony Hill, JAMAICA
Dichaetophora acutissima	D. acutissima	Dichaetophora	Hirai, Wakayama, JAPAN
Drosophila adamsi	D. adamsi	ungrouped
Drosophila adiastola	D. adiastola	Idiomyia	Thomas and Hunt 1991
Drosophila adunca	D. adunca	Idiomyia	O'Grady and DeSalle 2008
Drosophila affinidisjuncta	D. affinidisjuncta	Idiomyia	Rowan and Dickinson 1988
Drosophila affinis	D. affinis	obscura group	Cedar River, Iowa, USA
Drosophila albirostris	D. albirostris	tripunctata I	Da Lage et al. 2007
Drosophila albomicans	D. albomicans	immigrans group
Drosophila aldrichi	D. aldrichi	repleta group	Tehuantepec, Oaxaca, MEXICO
Drosophila ambigua	D. ambigua	obscura group	Marfany and Gonzàlez-Duarte 1991
Drosophila americana	D. americana	virilis group
Drosophila ananassae	D. ananassae	ananassae group	Hawaii, USA
Drosophila anceps	D. anceps	repleta group	Pachuca, Hidalgo, MEXICO
Drosophila ancyla	D. ancyla	Idiomyia	O'Grady et al. 2011
Drosophila angor	D. angor	angor group	Wang et al. 2006
Drosophila angularis	D. angularis	quinaria group	Fukui, JAPAN
Drosophila annulimana	D. annulimana	annulimana group	Florianópolis, Santa Catarina, BRAZIL
Drosophila annulipes	D. annulipes	ungrouped	Kamou-cho, Kagoshima, JAPAN
Drosophila antillea	D. antillea	cardini group	Wilder et al. 2004
Drosophila antonietae	D. antonietae	repleta group	Kokudai et al. 2011
Drosophila aracataca	D. aracataca	annulimana group	Volcan Boqueron, EL SALVADOR
Drosophila aracea	D. aracea	ungrouped	MEXICO
Drosophila ararama	D. ararama	annulimana group	Da Lage et al. 2007
Drosophila arawakana	D. arawakana	cardini group	Monkey Hill, St. KITTS ISLAND
Drosophila arizonae	D. arizonae	repleta group	MEXICO
Drosophila asahinai	D. asahinai	montium group	Da Lage et al. 2007
Drosophila athabasca	D. athabasca	obscura group	Begun and Whitley 2002
Drosophila atrata	D. atrata	tripunctata II	Colinas do Atibaia, Campinas, São Paulo, BRAZIL
Drosophila atripex	D. atripex	ananassae group	Da Lage et al. 2007
Drosophila auraria	D. auraria	montium group	Sapporo, JAPAN
Drosophila austrosaltans	D. austrosaltans	saltans group	Pirassununga, São Paulo, BRAZIL
Drosophila azteca	D. azteca	obscura group	Rincon Station, California, USA
Drosophila bai	D. bai	robusta group	Wang et al. 2006
Drosophila bakoue	D. bakoue	montium group	Pélandakis and Solignac 1993
Drosophila bandeirantorum	D. bandeirantorum	tripunctata I	Derrubadas, Rio Grande do Sul, BRAZIL
Drosophila barbarae	D. barbarae	montium group	Kuala Lumpur, MALAYSIA
Drosophila barobusta	D. barobusta	robusta group	Cibodas, West Java, INDONESIA
Drosophila barutani	D. barutani	robusta group	Wang et al. 2006
Drosophila belladunni	D. belladunni	cardini group	Colón-Parrilla and Pérez-Chiesa 2007
Drosophila beppui	D. beppui	robusta group	Wang et al. 2006
Drosophila biarmipes	D. biarmipes	suzukii subgroup
Drosophila biauraria	D. biauraria	montium group	Tokyo, JAPAN
Drosophila bicornuta	D. bicornuta	montium group	Da Lage et al. 2007
Drosophila bifasciata	D. bifasciata	obscura group	Tomakomai, JAPAN
Drosophila bifilum	D. bifilum	tripunctata I	Hatadani et al. 2009
Drosophila bifurca	D. bifurca	repleta group
Drosophila bipectinata	D. bipectinata	ananassae group
Drosophila birchii	D. birchii	montium group	AUSTRALIA
Drosophila biseriata	D. biseriata	Idiomyia	O'Grady et al. 2011
Drosophila bivibrissae	D. bivibrissae	polychaeta group
Drosophila bizonata	D. bizonata	bizonata group
Drosophila bocki	D. bocki	montium group
Drosophila bocqueti	D. bocqueti	montium group	IVORY COAST
Drosophila borborema	D. borborema	repleta group	Bahia, BRAZIL
Drosophila borealis	D. borealis	virilis group	Manitoba, CANADA
Dichaetophora borneoensis	D. borneoensis	Dichaetophora	Yang et al. 2017
Drosophila brachynephros	D. brachynephros	quinaria group	Ehime, JAPAN
Drosophila brncici	D. brncici	mesophragmatica group	Mota et al. 2008
Drosophila bromeliae	D. bromeliae	nannoptera group	Grand Cayman island, UK
Drosophila bunnanda	D. bunnanda	montium group
Drosophila burlai	D. burlai	montium group	Da Lage et al. 2007
Drosophila busckii	D. busckii	Dorsilopha	Madison, Wisconsin, USA
Drosophila buzzatii	D. buzzatii	repleta group
Drosophila camargoi	D. camargoi	dreyfusi group	Turrialba, COSTA RICA
Drosophila canalinea	D. canalinea	canalinea group	MEXICO
Drosophila capricorni	D. capricorni	willistoni group	Canal Zone, PANAMA
Drosophila cardini	D. cardini	cardini group	Teziutlan, Puebla, MEXICO
Drosophila cardinoides	D. cardinoides	cardini group	Bucaramanga, COLOMBIA
Drosophila caribiana	D. caribiana	cardini group	Fort-de-France, Martinique, FRANCE
Drosophila carolinae	D. carolinae	repleta group	Franco et al. 2017
Drosophila cauverii	D. cauverii	montium group	Da Lage et al. 2007
Drosophila cestri	D. cestri	flavopilosa group	Canguçu, Rio Grande do Sul, BRAZIL
Drosophila chauvacae	D. chauvacae	montium group	Da Lage et al. 2007
Drosophila coffeata	D. coffeata	coffeata group	Cachoeira da Lage, Praia do Ubatumirim, Ubatuba, São Paulo, BRAZIL
Drosophila colorata	D. colorata	robusta group	Flores et al. 2008
Dorsilopha confertidentata	D. confertidentata	Dorsilopha	Sapa, VIETNAM
Drosophila cordeiroi	D. cordeiroi	flavopilosa group	Pelotas, Rio Grande do Sul, BRAZIL
Drosophila coroica	D. coroica	repleta group	Franco et al. 2017
Drosophila crucigera	D. crucigera	Idiomyia	Pupukea, Oahu, Hawaii, USA
Drosophila cuaso	D. cuaso	tripunctata I	Florianópolis, Santa Catarina, BRAZIL
Drosophila curvispina	D. curvispina	quinaria group
Drosophila cyrtoloma	D. cyrtoloma	Idiomyia	O'Grady et al. 2011
Drosophila dacunhai	D. dacunhai	saltans group
Drosophila daruma	D. daruma	polychaeta group	Ehime, JAPAN
Drosophila dasycnemia	D. dasycnemia	Idiomyia	O'Grady et al. 2011
Drosophila davidi	D. davidi	montium group	Da Lage et al. 2007
Drosophila deflecta	D. deflecta	quinaria group
Dichaetophora delicata	D. delicata	Dichaetophora	Nametoko-keikoku, Uwajima, Ehime, JAPAN
Drosophila denieri	D. denieri	tripunctata I	Universidad de la Republica, Montvideo, URUGUAY
Drosophila denticulata	D. denticulata	denticulata subgroup
Drosophila dianensis	D. dianensis	obscura group
Drosophila differens	D. differens	Idiomyia	Hawaii, USA
Drosophila diplacantha	D. diplacantha	montium group
Drosophila disjuncta	D. disjuncta	Idiomyia	Baker and DeSalle 1997
Drosophila dissita	D. dissita	Idiomyia	O'Grady et al. 2011
Drosophila dossoui	D. dossoui	montium group	Da Lage et al. 2007
Drosophila dunni	D. dunni	cardini group	Mayaguez, PORTO RICO
Drosophila elegans	D. elegans	elegans subgroup	HONG KONG
Drosophila ellisoni	D. ellisoni	repleta group	Tatarenkov and Ayala 2001
Drosophila emarginata	D. emarginata	saltans group
Drosophila endobranchia	D. endobranchia	canalinea group	Stensmyr et al. 2008
Drosophila eohydei	D. eohydei	repleta group	Bucaramanga, COLOMBIA
Drosophila equinoxialis	D. equinoxialis	willistoni group	La Hina, HONDURAS
Drosophila ercepeae	D. ercepeae	ananassae group	Reunion Island, FRANCE
Drosophila erecta	D. erecta	melanogaster subgroup
Drosophila eskoi	D. eskoi	obscura group	Haring et al. 1998
Drosophila eugracilis	D. eugracilis	eugracilis subgroup	Kuala Belalong, Ulu Temburong Park, BRUNEI
Drosophila euronotus	D. euronotus	robusta group
Drosophila eurypeza	D. eurypeza	Idiomyia	Hawaii, USA
Drosophila ezoana	D. ezoana	virilis group	Tomakomai, JAPAN
Dichaetophora facilis	D. facilis	Dichaetophora	Mount Fansipan, Sapa, VIETNAM
Drosophila falleni	D. falleni	quinaria group
Drosophila fascioloides	D. fascioloides	repleta group	Franco et al. 2017
Drosophila ficusphila	D. ficusphila	ficusphila subgroup	Kagoshima, JAPAN
Dichaetophora flatosternata	D. flatosternata	Dichaetophora	Yang et al. 2017
Drosophila flavomontana	D. flavomontana	virilis group	Craig, Colorado, USA
Drosophila flavopilosa	D. flavopilosa	flavopilosa group	Rio Grande, Rio Grande do Sul, BRAZIL
Drosophila flexa	D. flexa	flexa group	Andrade Costa, Vassouras, Rio de Janeiro, BRAZIL
Drosophila fluvialis	D. fluvialis	ungrouped	Wang et al. 2006
Drosophila formosana	D. formosana	immigrans group	Kuala Lumpur, MALAYSIA
Drosophila fraburu	D. fraburu	polychaeta group	CONGO
Drosophila frotapessoai	D. frotapessoai	tripunctata II	Hatadani et al. 2009
Drosophila fumipennis	D. fumipennis	willistoni group	Robe et al. 2010
Drosophila funebris	D. funebris	funebris group	Minneapolis, Minnesota, USA
Drosophila fuscolineata	D. fuscolineata	repleta group	Cidade Universitária Armando de Salles Oliveira, São Paulo, BRAZIL
Drosophila fuyamai	D. fuyamai	rhopaloa subgroup	Kuala Belalong, Ulu Temburong Park, BRUNEI
Drosophila gani	D. gani	robusta group	Wang et al. 2006
Drosophila gasici	D. gasici	mesophragmatica group	Mota et al. 2008
Drosophila gaucha	D. gaucha	mesophragmatica group	Buenos aires, ARGENTINA
Drosophila gibberosa	D. gibberosa	annulimana group	MEXICO
Drosophila gouveai	D. gouveai	repleta group	Moraes et al. 2009
Drosophila greeni	D. greeni	montium group	Lamto, IVORY COAST
Drosophila grimshawi	D. grimshawi	Idiomyia	Hawaii, USA
Drosophila griseolineata	D. griseolineata	tripunctata II
Drosophila guanche	D. guanche	obscura group	Marfany and Gonzàlez-Duarte 1991
Drosophila guaraja	D. guaraja	ornatifrons group	Hatadani et al. 2009
Drosophila guaru	D. guaru	ornatifrons group	Robe et al. 2005
Drosophila guayllabambae	D. guayllabambae	repleta group
Drosophila gunungcola	D. gunungcola	elegans subgroup	Goto and Kimura 2001
Drosophila guttifera	D. guttifera	quinaria group	USA
Drosophila gymnobasis	D. gymnobasis	Idiomyia	Hawaii, USA
Drosophila hamatofila	D. hamatofila	repleta group	Tucson, Arizona, USA
Drosophila hanaulae	D. hanaulae	Idiomyia	O'Grady et al. 2011
Drosophila hawaiiensis	D. hawaiiensis	Idiomyia	Hawaii, USA
Drosophila hei	D. hei	angor group	Wang et al. 2006
Drosophila helvetica	D. helvetica	obscura group	Haring et al. 1998
Drosophila hemipeza	D. hemipeza	Idiomyia	Hawaii, USA
Dichaetophora heterochroma	D. heterochroma	Dichaetophora	Yang et al. 2017
Drosophila heteroneura	D. heteroneura	Idiomyia	Hawaii, USA
Drosophila hexastigma	D. hexastigma	repleta group	Spicer and Bell 2002
Drosophila hirtipes	D. hirtipes	polychaeta group	Da Lage et al. 2007
Drosophila histrio	D. histrio	histrio group
Drosophila huancavilcae	D. huancavilcae	repleta group	ECUADOR
Drosophila hubeiensis	D. hubeiensis	obscura group	Watabe et al. 1997
Drosophila huckinsi	D. huckinsi	repleta group	Oliveira et al. 2005
Drosophila huichole	D. huichole	repleta group	Oliveira et al. 2005
Drosophila hydei	D. hydei	repleta group
Drosophila hypocausta	D. hypocausta	immigrans group	Umatac, GUAM
Drosophila iki	D. iki	Idiomyia	O'Grady et al. 2011
Drosophila imaii	D. imaii	obscura group	Tomakomai, JAPAN
Drosophila immigrans	D. immigrans	immigrans group
Drosophila inca	D. inca	repleta group	Lang et al. 2014
Drosophila incompta	D. incompta	flavopilosa group	Cachoeira do Sul, Rio Grande do Sul, BRAZIL
Drosophila ingens	D. ingens	Idiomyia	Bonacum et al. 2005
Drosophila innubila	D. innubila	quinaria group
Drosophila insularis	D. insularis	willistoni group	St. LUCIA ISLAND
Drosophila ivai	D. ivai	repleta group	Franco et al. 2017
Drosophila jambulina	D. jambulina	montium group	Islamabad, PAKISTAN
Dichaetophora javaensis	D. javaensis	Dichaetophora	Yang et al. 2017
Drosophila kanapiae	D. kanapiae	montium group	Tagaytay, Luzon, THE PHILIPPINES
Drosophila kanekoi	D. kanekoi	virilis group
Drosophila karakasa	D. karakasa	robusta group	Wang et al. 2006
Drosophila kepulauana	D. kepulauana	immigrans group
Drosophila kikkawai	D. kikkawai	montium group	Kagoshima, JAPAN
Drosophila kitumensis	D. kitumensis	obscura group	Da Lage et al. 2007
Drosophila kohkoa	D. kohkoa	immigrans group	Bon Chakkrarat, THAILAND
Drosophila kuntzei	D. kuntzei	quinaria group
Drosophila lacertosa	D. lacertosa	robusta group	Tomakomai, JAPAN
Drosophila lacicola	D. lacicola	virilis group
Drosophila lacteicornis	D. lacteicornis	montium group	Okinawa, JAPAN
Drosophila latifshahi	D. latifshahi	polychaeta group	Wang et al. 2006
Drosophila leonis	D. leonis	repleta group	Oaxaca, MEXICO
Drosophila leontia	D. leontia	montium group	Da Lage et al. 2007
Drosophila limbata	D. limbata	quinaria group
Drosophila limensis	D. limensis	repleta group	Da Lage et al. 2007
Drosophila limingi	D. limingi	obscura group	Gao et al. 2007
Dichaetophora lindae	D. lindae	Dichaetophora	Yaseo Water Fall, Kagoshima, JAPAN
Dorsilopha linearidentata	D. linearidentata	Dorsilopha	Pu Mat National Park, VIETNAM
Drosophila lineosetae	D. lineosetae	Idiomyia	O'Grady et al. 2011
Drosophila lini	D. lini	montium group	CHINA
Drosophila littoralis	D. littoralis	virilis group
Drosophila longicornis	D. longicornis	repleta group
Drosophila lowei	D. lowei	obscura group
Drosophila lucipennis	D. lucipennis	rhopaloa subgroup	Da Lage et al. 2007
Drosophila luguensis	D. luguensis	obscura group	Gao et al. 2007
Drosophila lummei	D. lummei	virilis group	FINLAND
Drosophila lusaltans	D. lusaltans	saltans group	O'Grady et al. 1998
Drosophila lutescens	D. lutescens	takahashii subgroup	Nametoko-keikoku, Ehime, JAPAN
Drosophila machalilla	D. machalilla	nannoptera group	Lang et al. 2014
Drosophila macroptera	D. macroptera	macroptera group	O'Grady and DeSalle 2008
Drosophila macrospina	D. macrospina	funebris group	Albuquerqu, New Mexico, USA
Drosophila maculifrons	D. maculifrons	tripunctata II	Santa Maria, Rio Grande do Sul, BRAZIL
Drosophila maculinotata	D. maculinotata	ungrouped	Shibutouge, Nagano, JAPAN
Drosophila madeirensis	D. madeirensis	obscura group	Barrio and Ayala 1997
Drosophila malagassya	D. malagassya	montium group	Da Lage et al. 2007
Drosophila malele	D. malele	Idiomyia	O'Grady et al. 2011
Drosophila malerkotliana	D. malerkotliana	ananassae group
Drosophila mauritiana	D. mauritiana	melanogaster subgroup	MAURITIUS
Drosophila mayri	D. mayri	montium group
Drosophila medioconstricta	D. medioconstricta	robusta group	Wang et al. 2006
Drosophila mediodiffusa	D. mediodiffusa	tripunctata II
Drosophila medioimpressa	D. medioimpressa	tripunctata I	Hatadani et al. 2009
Drosophila mediopicta	D. mediopicta	tripunctata II	Porto Alegre, Rio Grande do Sul, BRAZIL
Drosophila mediopictoides	D. mediopictoides	tripunctata II
Drosophila mediopunctata	D. mediopunctata	tripunctata I	Porto Alegre, Rio Grande do Sul, BRAZIL
Drosophila mediosignata	D. mediosignata	tripunctata I	Hatadani et al. 2009
Drosophila mediostriata	D. mediostriata	tripunctata II	Palmira, COLOMBIA
Drosophila melanica	D. melanica	robusta group	USA
Drosophila melanocephala	D. melanocephala	Idiomyia	O'Grady et al. 2011
Drosophila melanogaster	D. melanogaster	melanogaster subgroup
Drosophila melanoloma	D. melanoloma	Idiomyia	O'Grady and DeSalle 2008
Drosophila mercatorum	D. mercatorum	repleta group	Florianópolis, Santa Catarina, BRAZIL
Drosophila merina	D. merina	ananassae group
Drosophila mesophragmatica	D. mesophragmatica	mesophragmatica group
Drosophila mettleri	D. mettleri	repleta group	Catalina Island, California, USA
Drosophila metzii	D. metzii	tripunctata I	Hatadani et al. 2009
Drosophila microlabis	D. microlabis	obscura group	Gao et al. 2007
Drosophila micromelanica	D. micromelanica	robusta group	Smithville, Texas, USA
Drosophila milleri	D. milleri	saltans group	El Yunque, PORTO RICO
Drosophila mimetica	D. mimetica	takahashii subgroup
Drosophila mimica	D. mimica	Idiomyia	Kipuka Puaulu, Hawaii, USA
Drosophila miranda	D. miranda	obscura group
Drosophila mitchelli	D. mitchelli	Idiomyia	O'Grady et al. 2011
Drosophila mojavensis	D. mojavensis	repleta group
Drosophila moju	D. moju	repleta group	Franco et al. 2017
Drosophila monieri	D. monieri	ananassae group	Da Lage et al. 2007
Drosophila montana	D. montana	virilis group
Drosophila moriwakii	D. moriwakii	robusta group
Drosophila mulleri	D. mulleri	repleta group
Drosophila multidentata	D. multidentata	robusta group	Wang et al. 2006
Drosophila multispina	D. multispina	ungrouped
Drosophila munda	D. munda	quinaria group
Drosophila nagarholensis	D. nagarholensis	montium group	Da Lage et al. 2007
Drosophila nannoptera	D. nannoptera	nannoptera group	Lang et al. 2014
Drosophila nappae	D. nappae	tripunctata II	Hatadani et al. 2009
Drosophila nasuta	D. nasuta	immigrans group
Drosophila navojoa	D. navojoa	repleta group	El Dorado, Sinaloa, MEXICO
Drosophila nebulosa	D. nebulosa	willistoni group	Sao Paulo, BRAZIL
Drosophila neobusckii	D. neobusckii	Dorsilopha	Ba Vi National Park, VIETNAM
Drosophila neocardini	D. neocardini	cardini group	Sao Paulo, BRAZIL
Drosophila neocordata	D. neocordata	saltans group	Minas Gerais, BRAZIL
Drosophila neoguaramunu	D. neoguaramunu	tripunctata II	Hatadani et al. 2009
Drosophila neohypocausta	D. neohypocausta	immigrans group	Wau, PAPUA NEW GUINEA
Drosophila neokadai	D. neokadai	robusta group	Tomakomai, JAPAN
Drosophila neomorpha	D. neomorpha	cardini group	Da Lage et al. 2007
Drosophila neonasuta	D. neonasuta	immigrans group	Mysore, INDIA
Drosophila neoperkinsi	D. neoperkinsi	Idiomyia	O'Grady et al. 2011
Drosophila neopicta	D. neopicta	Idiomyia	O'Grady et al. 2011
Drosophila neorepleta	D. neorepleta	repleta group	Jacala, Hidalgo, MEXICO
Drosophila neotestacea	D. neotestacea	testacea group
Drosophila nepalensis	D. nepalensis	takahashii subgroup
Drosophila nigra	D. nigra	Idiomyia	O'Grady and DeSalle 2008
Drosophila nigribasis	D. nigribasis	Idiomyia	O'Grady et al. 2011
Drosophila nigricincta	D. nigricincta	tripunctata II	Hatadani et al. 2009
Drosophila nigrodumosa	D. nigrodumosa	repleta group	Da Lage et al. 2007
Drosophila nigrodunni	D. nigrodunni	cardini group	BARBADOS
Drosophila nigrohydei	D. nigrohydei	repleta group
Drosophila nigromaculata	D. nigromaculata	quinaria group	Hokkaido, JAPAN
Drosophila nigromelanica	D. nigromelanica	robusta group	Van der Linde et al. 2010
Drosophila nigrosparsa	D. nigrosparsa	nigrosparsa group
Dettopsomyia nigrovittata	D. nigrovittata	Dettopsomyia	Akaho, Nagano, JAPAN
Drosophila nikananu	D. nikananu	montium group	Da Lage et al. 2007
Drosophila novamexicana	D. novamexicana	virilis group	Gila, New Mexico, USA
Drosophila novemaristata	D. novemaristata	repleta group	Morán and Fontdevila 2005
Drosophila oahuensis	D. oahuensis	Idiomyia	O'Grady et al. 2011
Drosophila obscura	D. obscura	obscura group	Watabe et al. 1997
Drosophila obscuripes	D. obscuripes	Idiomyia	Bonacum et al. 2005 ; O'Grady et al. 2011
Drosophila ochrogaster	D. ochrogaster	ananassae group	Da Lage et al. 2007
Drosophila ochropleura	D. ochropleura	Idiomyia	O'Grady and Zilversmit 2004
Drosophila okadai	D. okadai	robusta group	Tomakomai, JAPAN
Drosophila onca	D. onca	repleta group	Franco et al. 2017
Drosophila orena	D. orena	melanogaster subgroup
Drosophila orientacea	D. orientacea	testacea group
Drosophila ornatifrons	D. ornatifrons	ornatifrons group	Hatadani et al. 2009
Drosophila ornatipennis	D. ornatipennis	tripunctata II	Matouba, Guadalupe Island, FRANCE
Drosophila oshimai	D. oshimai	ungrouped	Kimpo-zan, Kagoshima, JAPAN
Drosophila pachea	D. pachea	nannoptera group	Lang et al. 2014
Drosophila pachneissa	D. pachneissa	loiciana group
Drosophila pallidifrons	D. pallidifrons	immigrans group	Ponape, MICRONESIA
Drosophila pallidipennis	D. pallidipennis	tripunctata I	Caripe, VENEZUELA
Drosophila pallidosa	D. pallidosa	ananassae group	Da Lage et al. 2007
Drosophila palustris	D. palustris	quinaria group
Drosophila parabipectinata	D. parabipectinata	ananassae group	Tagaytay, Luzon, THE PHILIPPINES
Drosophila paraguayensis	D. paraguayensis	tripunctata I	Porto Alegre, Rio Grande do Sul, BRAZIL
Drosophila paralutea	D. paralutea	takahashii subgroup	Lewis et al. 2005
Drosophila paramediostriata	D. paramediostriata	tripunctata II	Hatadani et al. 2009
Drosophila paramelanica	D. paramelanica	robusta group	USA
Drosophila pararubida	D. pararubida	immigrans group	O'Grady and DeSalle 2008
Drosophila parthenogenetica	D. parthenogenetica	cardini group	MEXICO
Drosophila parvula	D. parvula	montium group	Cikaniki, Mount Halimun, West Java, INDONESIA
Drosophila paulistorum	D. paulistorum	willistoni group	Yucatan peninsula, MEXICO
Drosophila pavani	D. pavani	mesophragmatica group	Mendoza, ARGENTINA
Drosophila pavlovskiana	D. pavlovskiana	willistoni group
Drosophila pectinifera	D. pectinifera	montium group
Drosophila peninsularis	D. peninsularis	repleta group
Drosophila percnosoma	D. percnosoma	Idiomyia	O'Grady et al. 2011
Drosophila perlucida	D. perlucida	robusta group	Wang et al. 2006
Drosophila persimilis	D. persimilis	obscura group	Mount St. Helena, California, USA
Drosophila petalopeza	D. petalopeza	Idiomyia	O'Grady et al. 2011
Drosophila phaeopleura	D. phaeopleura	ananassae group	Da Lage et al. 2007
Drosophila phalerata	D. phalerata	quinaria group	Beirut, LEBANON
Drosophila picticornis	D. picticornis	Idiomyia	Hawaii, USA
Drosophila pinicola	D. pinicola	pinicola group	Remsen and DeSalle 1998
Drosophila planitibia	D. planitibia	Idiomyia	O'Grady et al. 2011
Drosophila polychaeta	D. polychaeta	polychaeta group	Hidalgo, MEXICO
Drosophila polymorpha	D. polymorpha	cardini group
Drosophila ponera	D. ponera	ungrouped	Reunion Island, FRANCE
Drosophila potamophila	D. potamophila	robusta group
Drosophila primaeva	D. primaeva	Idiomyia	O'Grady et al. 2011
Drosophila prosaltans	D. prosaltans	saltans group
Drosophila prostipennis	D. prostipennis	takahashii subgroup	Wulai, TAIWAN
Drosophila pruinosa	D. pruinosa	ungrouped	MADAGASCAR
Drosophila pseudoananassae	D. pseudoananassae	ananassae group
Drosophila pseudoobscura	D. pseudoobscura	obscura group
Drosophila pseudosordidula	D. pseudosordidula	robusta group	Tomakomai, JAPAN
Drosophila pseudotakahashii	D. pseudotakahashii	takahashii subgroup	Atherton Tableland, AUSTRALIA
Drosophila pseudotalamancana	D. pseudotalamancana	annulimana group	San Salvador, EL SALVADOR
Dichaetophora pseudotenuicauda	D. pseudotenuicauda	Dichaetophora	Sapporo, JAPAN
Drosophila punjabiensis	D. punjabiensis	montium group	Kuala Lumpur, MALAYSIA
Drosophila putrida	D. putrida	testacea group	Austin, Texas, USA
Drosophila quadrilineata	D. quadrilineata	quadrilineata subgroup	Okinawa, JAPAN
Drosophila quadrisetata	D. quadrisetata	robusta group	Hirai, Wakayama, JAPAN
Drosophila quadrum	D. quadrum	tripunctata II	Cachoeira Poranga, Parque Nacional do Itatiaia, Rio de Janeiro, BRAZIL
Drosophila quinaria	D. quinaria	quinaria group	Wisconsin, USA
Drosophila recens	D. recens	quinaria group
Drosophila rellima	D. rellima	quinaria group
Drosophila repleta	D. repleta	repleta group	Sigua Beach, CUBA
Dettopsomyia repletoides	D. repletoides	Dettopsomyia
Drosophila rhopaloa	D. rhopaloa	rhopaloa subgroup
Drosophila robusta	D. robusta	robusta group	Iowa, USA
Drosophila roehrae	D. roehrae	tripunctata I	Florianópolis, Santa Catarina, BRAZIL
Drosophila rosinae	D. rosinae	repleta group	Franco et al. 2017
Drosophila ruberrima	D. ruberrima	immigrans group	Cikaniki, Mount Halimun, West Java, INDONESIA
Drosophila rubida	D. rubida	immigrans group	Queensland, AUSTRALIA
Drosophila rufa	D. rufa	montium group	Ehime, JAPAN
Dichaetophora sakagamii	D. sakagamii	Dichaetophora	Hirai, Wakayama, JAPAN
Drosophila saltans	D. saltans	saltans group	San Jose, COSTA RICA
Drosophila santomea	D. santomea	melanogaster subgroup	SAO TOME AND PRINCIPE
Drosophila schildi	D. schildi	tripunctata II	Yotoko et al. 2003
Drosophila sechellia	D. sechellia	melanogaster subgroup	Cousin island, SEYCHELLES
Drosophila seguyi	D. seguyi	montium group	Yaoundé, CAMEROON
Drosophila senei	D. senei	repleta group	Franco et al. 2017
Drosophila serrata	D. serrata	montium group	AUSTRALIA
Drosophila setosifrons	D. setosifrons	Idiomyia	O'Grady et al. 2011
Drosophila setula	D. setula	tripunctata II	Hatadani et al. 2009
Drosophila siamana	D. siamana	immigrans group	Siem Reap, CAMBODIA
Drosophila silvestris	D. silvestris	Idiomyia	Hawaii, USA
Drosophila similis	D. similis	cardini group	St. George, GRENADA
Drosophila simulans	D. simulans	melanogaster subgroup	Wolfskill orchard, California, USA
Drosophila sinobscura	D. sinobscura	obscura group	Watabe et al. 1997
Drosophila soonae	D. soonae	Idiomyia	Hawaii, USA
Drosophila sordidula	D. sordidula	robusta group	JAPAN
Drosophila stalkeri	D. stalkeri	repleta group	Saint Petersburg, Florida, USA
Drosophila starmeri	D. starmeri	repleta group	VENEZUELA
Drosophila sticta	D. sticta	tripunctata I	Hatadani et al. 2009
Drosophila sturtevanti	D. sturtevanti	saltans group
Drosophila subauraria	D. subauraria	montium group	Sapporo, JAPAN
Drosophila subbadia	D. subbadia	ornatifrons group	Robe et al. 2005
Drosophila subelegans	D. subelegans	elegans subgroup	Da Lage et al. 2007
Drosophila subobscura	D. subobscura	obscura group	Eugene, Oregon, USA
Drosophila suboccidentalis	D. suboccidentalis	quinaria group
Drosophila subpulchrella	D. subpulchrella	suzukii subgroup	Hirai, Wakayama, JAPAN
Drosophila subquinaria	D. subquinaria	quinaria group
Drosophila subsaltans	D. subsaltans	saltans group	Balem, BRAZIL
Drosophila subsilvestris	D. subsilvestris	obscura group	Da Lage et al. 2007
Drosophila substenoptera	D. substenoptera	Idiomyia	O'Grady et al. 2011
Drosophila sucinea	D. sucinea	willistoni group	Puebla, MEXICO
Drosophila sulfurigaster	D. sulfurigaster	immigrans group
Dichaetophora sumatraensis	D. sumatraensis	Dichaetophora	Yang et al. 2017
Drosophila sundaensis	D. sundaensis	robusta group	Cibodas, West Java, INDONESIA
Drosophila sungaicola	D. sungaicola	robusta group	Cibodas, West Java, INDONESIA
Dichaetophora surukella	D. surukella	Dichaetophora	Nametoko-keikoku, Ehime, JAPAN
Drosophila suzukii	D. suzukii	suzukii subgroup	Michigan, USA
Drosophila takahashii	D. takahashii	takahashii subgroup
Drosophila tanythrix	D. tanythrix	Idiomyia	O'Grady et al. 2011
Drosophila teissieri	D. teissieri	melanogaster subgroup	Lake Awing, CAMEROON
Drosophila tenebrosa	D. tenebrosa	quinaria group
Dichaetophora tenuicauda	D. tenuicauda	Dichaetophora
Drosophila testacea	D. testacea	testacea group	Da Lage et al. 2007
Drosophila tolteca	D. tolteca	obscura group	El Tuito, Jalisco, MEXICO
Drosophila transversa	D. transversa	quinaria group
Drosophila triauraria	D. triauraria	montium group	Chi Tou, TAIWAN
Drosophila trifilum	D. trifilum	tripunctata I	Hatadani et al. 2009
Drosophila trilimbata	D. trilimbata	tripunctata II	Da Lage et al. 2007
Dichaetophora trilobita	D. trilobita	Dichaetophora	Yang et al. 2017
Drosophila tripunctata	D. tripunctata	tripunctata I	USA
Drosophila tristis	D. tristis	obscura group	Watabe et al. 1997
Drosophila tropicalis	D. tropicalis	willistoni group	San Salvador, EL SALVADOR
Drosophila tsacasi	D. tsacasi	montium group	Da Lage et al. 2007
Drosophila tsigana	D. tsigana	robusta group	Da Lage et al. 2007
Drosophila tsukubaensis	D. tsukubaensis	obscura group	Haring et al. 1998
Drosophila unimaculata	D. unimaculata	robusta group	Wang et al. 2006
Drosophila unipunctata	D. unipunctata	tripunctata I	Medellín, COLOMBIA
Drosophila unispina	D. unispina	quinaria group
Drosophila ustulata	D. ustulata	immigrans group	Da Lage et al. 2007
Drosophila vallismaia	D. vallismaia	ananassae group	Da Lage et al. 2007
Drosophila varians	D. varians	ananassae group	Da Lage et al. 2007
Drosophila velox	D. velox	angor group	Wang et al. 2006
Drosophila venezolana	D. venezolana	repleta group	Oliveira et al. 2005
Drosophila viracochi	D. viracochi	mesophragmatica group	Robe et al. 2005
Drosophila virilis	D. virilis	virilis group
Drosophila vulcana	D. vulcana	montium group	Da Lage et al. 2007
Drosophila wassermani	D. wassermani	nannoptera group	Huatulco, Oaxaca, MEXICO
Drosophila wheeleri	D. wheeleri	repleta group	California, USA
Drosophila willistoni	D. willistoni	willistoni group	Guadaloupe Island, FRANCE
Drosophila yakuba	D. yakuba	melanogaster subgroup	Taï rainforest, border LIBERIA/IVORY COAST
Drosophila yangana	D. yangana	repleta group	ECUADOR
Drosophila yunnanensis	D. yunnanensis	robusta group	Wang et al. 2006
Gitona pauliani	G. pauliani	Gitonina	Yassin 2013
Hirtodrosophila alboralis	H. alboralis	Hirtodrosophila I	Tomakomai, JAPAN
Hirtodrosophila apicohispida	H. apicohispida	ungrouped	Nametoko-keikoku, Ehime, JAPAN
Hirtodrosophila caputudis	H. caputudis	Hirtodrosophila I	Poring, Sabah, MALAYSIA
Hirtodrosophila duncani	H. duncani	ungrouped	Jefferson County, Florida, USA
Hirtodrosophila fascipennis	H. fascipennis	Hirtodrosophila I	Hirai, Wakayama, JAPAN
Hypselothyrea guttata	H. guttata	Hypselothyrea	Mt. Kinabalu, Sabah, MALAYSIA
Hirtodrosophila histrioides	H. histrioides	Hirtodrosophila I	Sapporo, JAPAN
Hirtodrosophila kangi	H. kangi	Hirtodrosophila II	Hirai, Wakayama, JAPAN
Hirtodrosophila levigata	H. levigata	ungrouped	Pelotas, Rio Grande do Sul, BRAZIL
Hirtodrosophila macromaculata	H. macromaculata	Hirtodrosophila III	Metaki R., Kazamaura, Shimokita, Aomori, JAPAN
Hirtodrosophila makinoi	H. makinoi	Hirtodrosophila I	Sapporo, JAPAN
Hirtodrosophila nokogiri	H. nokogiri	Hirtodrosophila II	Tomakomai, JAPAN
Hirtodrosophila pictiventris	H. pictiventris	Hirtodrosophila III	Da Lage et al. 2007
Hirtodrosophila pseudonokogiri	H. pseudonokogiri	Hirtodrosophila II	Sapporo, JAPAN
Hirtodrosophila quadrivittata	H. quadrivittata	Hirtodrosophila I	Kazamaura, Shimokita, JAPAN
Hirtodrosophila sexvittata	H. sexvittata	Hirtodrosophila IV	Tomakomai, JAPAN
Hirtodrosophila thoracis	H. thoracis	Hirtodrosophila II	van der Linde et al. 2010
Hirtodrosophila trilineata	H. trilineata	Hirtodrosophila IV	Sapporo, JAPAN
Hirtodrosophila trivittata	H. trivittata	Hirtodrosophila IV	Sapporo, JAPAN
Leucophenga abbreviata	L. abbreviata	Leucophengina	Su et al. 2013
Leucophenga acutifoliacea	L. acutifoliacea	Leucophengina	Huang et al. 2014
Liodrosophila aerea	L. aerea	Liodrosophila	Nametoko-keikoku, Ehime, JAPAN
Leucophenga albiceps	L. albiceps	Leucophengina	Yunnan, Puer, CHINA
Leucophenga albofasciata	L. albofasciata	Leucophengina	O'Grady and DeSalle 2008
Lordiphosa andalusiaca	L. andalusiaca	Lordiphosa
Leucophenga angusta	L. angusta	Leucophengina	Zhou and Chen 2015
Leucophenga argentata	L. argentata	Leucophengina	Huang and Chen 2016
Leucophenga atrinervis	L. atrinervis	Leucophengina	Huang et al. 2014
Leucophenga atriventris	L. atriventris	Leucophengina	Zhou and Chen 2015
Leucophenga baculifoliacea	L. baculifoliacea	Leucophengina	Huang et al. 2014
Leucophenga bellula	L. bellula	Leucophengina	Zhou and Chen 2015
Leucophenga bicuspidata	L. bicuspidata	Leucophengina	Huang and Chen 2016
Leucophenga brevivena	L. brevivena	Leucophengina	Su et al. 2013
Liodrosophila castanea	L. castanea	Liodrosophila	Yaseo Water Fall, Kagoshima, JAPAN
Lordiphosa clarofinis	L. clarofinis	Lordiphosa
Lordiphosa collinella	L. collinella	Lordiphosa
Leucophenga concilia	L. concilia	Leucophengina	Yunnan, Jingdong, CHINA
Leucophenga confluens	L. confluens	Leucophengina	Yunnan, Mengla, CHINA
Leucophenga cornuta	L. cornuta	Leucophengina	Huang et al. 2014
Leucophenga digmasoma	L. digmasoma	Leucophengina	Huang et al. 2014
Leucophenga fuscivena	L. fuscivena	Leucophengina	Huang and Chen 2016
Leucophenga hirticeps	L. hirticeps	Leucophengina	Huang et al. 2014
Leucophenga interrupta	L. interrupta	Leucophengina	JAPAN
Leucophenga kurahashii	L. kurahashii	Leucophengina
Lordiphosa kurokawai	L. kurokawai	Lordiphosa	Yamanouchi-cho, Nagano, JAPAN
Leucophenga longipenis	L. longipenis	Leucophengina	Huang and Chen 2016
Leucophenga maculosa	L. maculosa	Leucophengina	Stahlhut et al. 2010
Leucophenga meijerei	L. meijerei	Leucophengina	Yunnan, Puer, CHINA
Lordiphosa mommai	L. mommai	Lordiphosa	Sapporo, JAPAN
Leucophenga multipunctata	L. multipunctata	Leucophengina	Huang et al. 2014
Leucophenga neoangusta	L. neoangusta	Leucophengina	Zhou and Chen 2015
Leucophenga neointerrupta	L. neointerrupta	Leucophengina	Huang et al. 2014
Lordiphosa neokurokawai	L. neokurokawai	Lordiphosa	Gao et al. 2011
Leucophenga nigrinervis	L. nigrinervis	Leucophengina	Huang et al. 2014
Leucophenga nigriventris	L. nigriventris	Leucophengina	Guangdong, Shaoguan, CHINA
Leucophenga orientalis	L. orientalis	Leucophengina	Kamou-cho, Kagoshima, JAPAN
Leucophenga ornata	L. ornata	Leucophengina	Kimpo-zan, Kagoshima, JAPAN
Lordiphosa antillaria	L. parantillaria	Lordiphosa	Sarswat et al. 2016
Leucophenga pectinata	L. pectinata	Leucophengina	Huang et al. 2014
Lordiphosa penicilla	L. penicilla	Lordiphosa	Gao et al. 2011
Leucophenga pentapunctata	L. pentapunctata	Leucophengina	Huang et al. 2014
Leucophenga pinguifoliacea	L. pinguifoliacea	Leucophengina	Huang et al. 2014
Leucophenga quadricuspidata	L. quadricuspidata	Leucophengina	Huang and Chen 2016
Leucophenga quadripunctata	L. quadripunctata	Leucophengina	Noma-dake, Kagoshima, JAPAN
Lordiphosa ramula	L. ramula	Lordiphosa	Gao et al. 2011
Leucophenga rectinervis	L. rectinervis	Leucophengina	Yunnan, Menghai, CHINA
Leucophenga regina	L. regina	Leucophengina	Poring, Sabah, MALAYSIA
Leucophenga retifoliacea	L. retifoliacea	Leucophengina	Huang et al. 2013
Leucophenga retihirta	L. retihirta	Leucophengina	Huang et al. 2014
Leucophenga rimbickana	L. rimbickana	Leucophengina	Yunnan, Dali, CHINA
Leucophenga saigusai	L. saigusai	Leucophengina	Hirai, Wakayama, JAPAN
Leucophenga salatigae	L. salatigae	Leucophengina	Yunnan, Jingdong, CHINA
Leucophenga shillongensis	L. shillongensis	Leucophengina	Yunnan, Menghai, CHINA
Leucophenga sinupenis	L. sinupenis	Leucophengina	Huang et al. 2014
Leucophenga spilossoma	L. spilossoma	Leucophengina	Zhou and Chen 2015
Leucophenga spinifera	L. spinifera	Leucophengina
Lordiphosa stackelbergi	L. stackelbergi	Lordiphosa	Katoh et al. 2000
Leucophenga sujuanae	L. sujuanae	Leucophengina	Su et al. 2013
Leucophenga taiwanensis	L. taiwanensis	Leucophengina	Zhou and Chen 2015
Leucophenga tricuspidata	L. tricuspidata	Leucophengina	Huang and Chen 2016
Leucophenga trivittata	L. trivittata	Leucophengina	Huang et al. 2014
Leucophenga varia	L. varia	Leucophengina
Leucophenga varinervis	L. varinervis	Leucophengina
Leucophenga villosa	L. villosa	Leucophengina	Huang et al. 2014
Lordiphosa vittata	L. vittata	Lordiphosa	Gao et al. 2011
Mycodrosophila atrithorax	M. atrithorax	Mycodrosophila	Tomakomai, JAPAN
Mycodrosophila basalis	M. basalis	Mycodrosophila	Hirai, Wakayama, JAPAN
Mycodrosophila claytonae	M. claytonae	Mycodrosophila	van der Linde et al. 2010
Microdrosophila cristata	M. cristata	Microdrosophila
Mulgravea detriculata	M. detriculata	Mulgravea	Yassin 2013
Mycodrosophila dimidiata	M. dimidiata	Mycodrosophila	van der Linde et al. 2010
Microdrosophila distincta	M. distincta	Microdrosophila	Bogor, West Java, INDONESIA
Mycodrosophila erecta	M. erecta	Mycodrosophila	Matsuyama, Ehime, JAPAN
Mycodrosophila gratiosa	M. gratiosa	Mycodrosophila	Kimpo-zan, Kagoshima, JAPAN
Microdrosophila maculata	M. maculata	Microdrosophila	Kamou-cho, Kagoshima, JAPAN
Mulgravea minima	M. minima	Mulgravea	Hamamoto, GUAM
Mycodrosophila palmata	M. palmata	Mycodrosophila	Nametoko-keikoku, Ehime, JAPAN
Mulgravea parasiatica	M. parasiatica	Mulgravea	Bogor, West Java, INDONESIA
Mycodrosophila planipalpis	M. planipalpis	Mycodrosophila	Kimpo-zan, Kagoshima, JAPAN
Microdrosophila pleurolineata	M. pleurolineata	Microdrosophila	Hamamoto, GUAM
Mycodrosophila poecilogastra	M. poecilogastra	Mycodrosophila	Tomakomai, JAPAN
Mycodrosophila projectans	M. projectans	Mycodrosophila	Santa Maria, Rio Grande do Sul, BRAZIL
Microdrosophila pseudopleurolineata	M. pseudopleurolineata	Microdrosophila	Nametoko-keikoku, Ehime, JAPAN
Microdrosophila purpurata	M. purpurata	Microdrosophila	Noma-dake, Kagoshima, JAPAN
Microdrosophila sexsetosa	M. sexsetosa	Microdrosophila
Mycodrosophila shikokuana	M. shikokuana	Mycodrosophila	Tomakomai, JAPAN
Mycodrosophila subgratiosa	M. subgratiosa	Mycodrosophila	Kamou-cho, Kagoshima, JAPAN
Mycodrosophila takachihonis	M. takachihonis	Mycodrosophila	Tomakomai, JAPAN
Microdrosophila tectifrons	M. tectifrons	Microdrosophila	Bogor, West Java, INDONESIA
Pseudostegana acutifoliolata	P. acutifoliolata	Pseudostegana	Lu et al. 2018
Pseudostegana angustifasciata	P. angustifasciata	Pseudostegana	Lu et al. 2018
Pseudostegana bifasciata	P. bifasciata	Pseudostegana	Lu et al. 2018
Pseudostegana bilobata	P. bilobata	Pseudostegana	Lu et al. 2018
Parastegana brevivena	P. brevivena	Parastegana	Lu et al. 2018
Pseudostegana dolichopoda	P. dolichopoda	Pseudostegana	Lu et al. 2018
Parastegana drosophiloides	P. drosophiloides	Parastegana	Lu et al. 2018
Phortica foliiseta	P. foliiseta	Gitonina	Cao et al. 2011
Phortica hani	P. hani	Gitonina	Cao et al. 2011
Pseudostegana insularis	P. insularis	Pseudostegana	Lu et al. 2018
Parastegana maculipennis	P. maculipennis	Parastegana	Lu et al. 2018
Phortica magna	P. magna	Gitonina	Cao et al. 2011
Pseudostegana minutipalpata	P. minutipalpata	Pseudostegana	Lu et al. 2018
Paramycodrosophila nakamurai	P. nakamurai	Paramycodrosophila	Noma-dake, Kagoshima, JAPAN
Pseudostegana nitidifrons	P. nitidifrons	Pseudostegana	Lu et al. 2018
Phortica okadai	P. okadai	Gitonina	Cao et al. 2011
Phortica omega	P. omega	Gitonina	Cao et al. 2011
Pseudostegana pallidimaculata	P. pallidimaculata	Pseudostegana	Lu et al. 2018
Parastegana punctalata	P. punctalata	Parastegana	Lu et al. 2018
Phortica sexpunctata	P. sexpunctata	Gitonina	Cao et al. 2011
Pseudostegana silvana	P. silvana	Pseudostegana	Lu et al. 2018
Phortica variegata	P. variegata	Gitonina	Cao et al. 2011
Pseudostegana xanthoptera	P. xanthoptera	Pseudostegana	Lu et al. 2018
Rhinoleucophenga bivisualis	R. bivisualis	Acletoxenina
Rhinoleucophenga obesa	R. obesa	Acletoxenina
Scaptomyza abrupta	S. abrupta	Scaptomyza	Lapoint et al. 2013
Scaptomyza adusta	S. adusta	Scaptomyza	Tatarenkov and Ayala 2001
Scaptomyza albovittata	S. albovittata	Scaptomyza	Lapoint et al. 2013
Scaptomyza ampliloba	S. ampliloba	Scaptomyza	Lapoint et al. 2013
Scaptomyza apicata	S. apicata	Scaptomyza	Lapoint et al. 2013
Samoaia attenuata	S. attenuata	Samoaia	American SAMOA
Scaptodrosophila brooksae	S. brooksae	Scaptodrosophila II	Remsen and O'Grady 2002
Scaptodrosophila bryani	S. bryani	Scaptodrosophila I	van der Linde et al. 2010
Scaptomyza buccata	S. buccata	Scaptomyza	Lapoint et al. 2013
Scaptomyza caliginosa	S. caliginosa	Scaptomyza	O'Grady and DeSalle 2008
Scaptomyza chauliodon	S. chauliodon	Scaptomyza	O'Grady and DeSalle 2008
Scaptomyza connata	S. connata	Scaptomyza	Lapoint et al. 2013
Scaptomyza consimilis	S. consimilis	Scaptomyza
Scaptodrosophila coracina	S. coracina	Scaptodrosophila I	Okinawa, JAPAN
Scaptomyza crassifemur	S. crassifemur	Scaptomyza	O'Grady and DeSalle 2008
Scaptomyza ctenophora	S. ctenophora	Scaptomyza	Lapoint et al. 2013
Scaptomyza cuspidata	S. cuspidata	Scaptomyza	Lapoint et al. 2013
Scaptomyza cyrtandrae	S. cyrtandrae	Scaptomyza	O'Grady et al. 2011
Scaptomyza decepta	S. decepta	Scaptomyza	Lapoint et al. 2013
Scaptodrosophila deflexa	S. deflexa	Scaptodrosophila II
Scaptomyza dentata	S. dentata	Scaptomyza	Lapoint et al. 2013
Scaptomyza devexa	S. devexa	Scaptomyza	Lapoint et al. 2013
Scaptodrosophila dorsocentralis	S. dorsocentralis	Scaptodrosophila I	van der Linde et al. 2010
Scaptomyza elmoi	S. elmoi	Scaptomyza	O'Grady et al. 2011
Scaptomyza exigua	S. exigua	Scaptomyza	O'Grady and DeSalle 2008
Scaptomyza fastigata	S. fastigata	Scaptomyza	O'Grady and DeSalle 2008
Scaptomyza flava	S. flava	Scaptomyza	Goldman-Huertas et al. 2015
Scaptomyza graminum	S. graminum	Scaptomyza
Scaptomyza hackmani	S. hackmani	Scaptomyza	Lapoint et al. 2013
Scaptomyza hamata	S. hamata	Scaptomyza	Lapoint et al. 2013
Scaptomyza hennigi	S. hennigi	Scaptomyza	Katoh et al. 2017
Scaptomyza hexasticha	S. hexasticha	Scaptomyza
Samoaia hirta	S. hirta	Samoaia	American SAMOA
Scaptomyza hsui	S. hsui	Scaptomyza	Lapoint et al. 2013
Scaptomyza intricata	S. intricata	Scaptomyza	Lapoint et al. 2013
Sphaerogastrella javana	S. javana	Sphaerogastrella	Bogor, West Java, INDONESIA
Scaptodrosophila kyushuensis	S. kyushuensis	Scaptodrosophila I
Scaptodrosophila latifasciaeformis	S. latifasciaeformis	Scaptodrosophila I	Barro Colorado Island, Canal Zone, PANAMA
Scaptomyza latitergum	S. latitergum	Scaptomyza	Lapoint et al. 2013
Scaptodrosophila lativittata	S. lativittata	Scaptodrosophila I	Alstonville, New South Wales, AUSTRALIA
Scaptodrosophila lebanonensis	S. lebanonensis	Scaptodrosophila II	Beirut, LEBANON
Samoaia leonensis	S. leonensis	Samoaia	American SAMOA
Scaptomyza lobifera	S. lobifera	Scaptomyza	Lapoint et al. 2013
Scaptomyza longisetosa	S. longisetosa	Scaptomyza	O'Grady et al. 2011
Scaptomyza magnipalpa	S. magnipalpa	Scaptomyza	O'Grady et al. 2011
Scaptomyza nasalis	S. nasalis	Scaptomyza	Lapoint et al. 2013
Scaptomyza neosilvicola	S. neosilvicola	Scaptomyza
Scaptomyza nigrita	S. nigrita	Scaptomyza	Whiteman et al. 2012
Samoaia ocellaris	S. ocellaris	Samoaia	American SAMOA
Scaptomyza okadai	S. okadai	Scaptomyza
Scaptomyza palata	S. palata	Scaptomyza	Lapoint et al. 2013
Scaptomyza pallida	S. pallida	Scaptomyza	Gao et al. 2011
Scaptomyza pallifrons	S. pallifrons	Scaptomyza	Lapoint et al. 2013
Scaptomyza palmae	S. palmae	Scaptomyza	O'Grady and DeSalle 2008
Scaptomyza polygonia	S. polygonia	Scaptomyza
Scaptomyza protensa	S. protensa	Scaptomyza	Lapoint et al. 2013
Scaptodrosophila puncticeps	S. puncticeps	Scaptodrosophila I	Hirai, Wakayama, JAPAN
Scaptomyza pusilla	S. pusilla	Scaptomyza	Lapoint et al. 2013
Scaptomyza recava	S. recava	Scaptomyza	Lapoint et al. 2013
Scaptomyza recta	S. recta	Scaptomyza	Lapoint et al. 2013
Scaptomyza reducta	S. reducta	Scaptomyza	Lapoint et al. 2013
Scaptodrosophila rufifrons	S. rufifrons	Scaptodrosophila II	Sotchi, RUSSIA
Scaptodrosophila scaptomyzoidea	S. scaptomyzoidea	Scaptodrosophila I	Ija, GUAM
Scaptomyza scoloplichas	S. scoloplichas	Scaptomyza	Lapoint et al. 2013
Scaptodrosophila subtilis	S. subtilis	Scaptodrosophila II
Scaptomyza trivittata	S. trivittata	Scaptomyza	Lapoint et al. 2013
Scaptomyza tumidula	S. tumidula	Scaptomyza	Lapoint et al. 2013
Scaptomyza umbrosa	S. umbrosa	Scaptomyza	Lapoint et al. 2013
Scaptomyza vagabunda	S. vagabunda	Scaptomyza	Lapoint et al. 2013
Scaptomyza varia	S. varia	Scaptomyza	Lapoint et al. 2013
Scaptomyza varifrons	S. varifrons	Scaptomyza	O'Grady et al. 2011
Scaptomyza varipicta	S. varipicta	Scaptomyza	O'Grady et al. 2011
Zaprionus africanus	Z. africanus	Zaprionus	GABON
Zaprionus aungsani	Z. aungsani	Zaprionus	Matsuyama, JAPAN
Zaprionus badyi	Z. badyi	Zaprionus	Da Lage et al. 2007
Zaprionus bogoriensis	Z. bogoriensis	Zaprionus	Bangalore, INDIA
Zaprionus burlai	Z. burlai	Zaprionus	Da Lage et al. 2007
Zaprionus camerounensis	Z. camerounensis	Zaprionus	Amani Nature Reserve, TANZANIA
Zaprionus campestris	Z. campestris	Zaprionus	Yassin et al. 2010
Zaprionus capensis	Z. capensis	Zaprionus	Yassin et al. 2008
Zaprionus cercus	Z. cercus	Zaprionus	Da Lage et al. 2007
Zaprionus davidi	Z. davidi	Zaprionus	Yassin et al. 2008
Zygothrica flavofinira	Z. flavofinira	Zygothrica II	Cikaniki, Gunung Halimun, West Java, INDONESIA
Zaprionus gabonicus	Z. gabonicus	Zaprionus	GABON
Zaprionus ghesquierei	Z. ghesquierei	Zaprionus
Zaprionus grandis	Z. grandis	Zaprionus	Mount Miyukiji, Matsuyama, JAPAN
Zygothrica hypandriata	Z. hypandriata	Zygothrica I	Robe et al. 2014
Zaprionus indianus	Z. indianus	Zaprionus	Yokadouma, CAMEROON
Zaprionus inermis	Z. inermis	Zaprionus	Koutaba, CAMEROON
Zaprionus kolodkinae	Z. kolodkinae	Zaprionus	Antananarivo, Tsimbazaza, MADAGASCAR
Zaprionus koroleu	Z. koroleu	Zaprionus
Zaprionus lachaisei	Z. lachaisei	Zaprionus	Yassin et al. 2008
Zygothrica leptorostra	Z. leptorostra	Zygothrica II	Cikaniki, Gunung Halimun, West Java, INDONESIA
Zaprionus lineosus	Z. lineosus	Zaprionus	Yassin et al. 2008
Zaprionus litos	Z. litos	Zaprionus	Yassin et al. 2008
Zaprionus mascariensis	Z. mascariensis	Zaprionus	Yassin et al. 2008
Zygothrica microeristes	Z. microeristes	Zygothrica I	Cachoeira da Lage, Praia do Ubatumirim, Ubatuba, São Paulo, BRAZIL
Zaprionus momorticus	Z. momorticus	Zaprionus
Zaprionus multistriatus	Z. multistriatus	Zaprionus	Yassin et al. 2008
Zaprionus neglectus	Z. neglectus	Zaprionus
Zygothrica nigropleura	Z. nigropleura	Zygothrica I	Estrada do Excelsior, Floresta da Tijuca, Rio de Janeiro, BRAZIL
Zaprionus obscuricornis	Z. obscuricornis	Zaprionus	Mount Kinabalu, Sabah, MALAYSIA
Zygothrica orbitalis	Z. orbitalis	Zygothrica I	Pelotas, Rio Grande do Sul, BRAZIL
Zaprionus ornatus	Z. ornatus	Zaprionus
Zaprionus proximus	Z. proximus	Zaprionus
Zygothrica ptilialis	Z. ptilialis	Zygothrica I	Blumenau, Santa Catarina, BRAZIL
Zygothrica quintamaculata	Z. quintamaculata	Zygothrica II	Mount Kinabalu, Sabah, MALAYSIA
Zaprionus santomensis	Z. santomensis	Zaprionus	Yassin et al. 2008
Zygothrica sectipoeyi	Z. sectipoeyi	Zygothrica I	Estrada do Excelsior, Floresta da Tijuca, Rio de Janeiro, BRAZIL
Zaprionus sepsoides	Z. sepsoides	Zaprionus
Zaprionus sexstriatus	Z. sexstriatus	Zaprionus
Zaprionus simplex	Z. simplex	Zaprionus
Zaprionus spineus	Z. spineus	Zaprionus
Zaprionus spinipilus	Z. spinipilus	Zaprionus	Yassin et al. 2008
Zaprionus taronus	Z. taronus	Zaprionus	Makokou, GABON
Zaprionus tsacasi	Z. tsacasi	Zaprionus
Zaprionus tuberculatus	Z. tuberculatus	Zaprionus	Yokadouma, CAMEROON
Zaprionus verruca	Z. verruca	Zaprionus	Yassin et al. 2008
Zygothrica vitticlara	Z. vitticlara	Zygothrica I	Estrada do Excelsior, Floresta da Tijuca, Rio de Janeiro, BRAZIL
Zaprionus vittiger	Z. vittiger	Zaprionus	Yassin et al. 2008
Zygothrica vittimaculosa	Z. vittimaculosa	Zygothrica I	Santa Maria, Rio Grande do Sul, BRAZIL
Zygothrica vittinubila	Z. vittinubila	Zygothrica I	Machado et al. 2017
